# Deciphering the evolution of microbial interactions: in silico studies of two-member microbial communities

**DOI:** 10.1101/2022.01.14.476316

**Authors:** Gayathri Sambamoorthy, Karthik Raman

**Affiliations:** Robert Bosch Centre for Data Science and Artificial Intelligence (RBCDSAI), Indian Institute of Technology (IIT) Madras, Chennai – 600 036, INDIA; Centre for Integrative Biology and Systems mEdicine (IBSE), IIT Madras, Chennai – 600 036, INDIA; Department of Biotechnology, Bhupat and Jyoti Mehta School of Biosciences, IIT Madras, Chennai – 600 036, INDIA

## Abstract

Microbes thrive in communities, embedded in a complex web of interactions. These interactions, particularly metabolic interactions, play a crucial role in maintaining the community structure and function. As the organisms thrive and evolve, a variety of evolutionary processes alter the interactions among the organisms in the community, although the community function remains intact. In this work, we simulate the evolution of two-member microbial communities *in silico* to study how evolutionary forces can shape the interactions between organisms. We employ genome-scale metabolic models of organisms from the human gut, which exhibit a range of interaction patterns, from mutualism to parasitism. We observe that the evolution of microbial interactions varies depending upon the starting interaction and also on the metabolic capabilities of the organisms in the community. We find that evolutionary constraints play a significant role in shaping the dependencies of organisms in the community. Evolution of microbial communities yields fitness benefits in only a small fraction of the communities, and is also dependent on the interaction type of the wild-type communities. The metabolites cross-fed in the wild-type communities appear in only less than 50% of the evolved communities. A wide range of new metabolites are cross-fed as the communities evolve. Further, the dynamics of microbial interactions are not specific to the interaction of the wild-type community but vary depending on the organisms present in the community. Our approach of evolving microbial communities *in silico* provides an exciting glimpse of the dynamics of microbial interactions and offers several avenues for future investigations.
