## Supplementary material for "Deciphering the evolution of microbial interactions: in silico studies of two-member microbial communities": SupplementaryFileS1.xlsx

### Sheet: VMHModelsSelected
		Organism Name	Phylum	Class	Order	Family	Genus
	1	Bacteroides eggerthii DSM 20697	Bacteroidetes	Bacteroidia	Bacteroidales	Bacteroidaceae	Bacteroides
	2	Bacteroides thetaiotaomicron VPI-5482	Bacteroidetes	Bacteroidia	Bacteroidales	Bacteroidaceae	Bacteroides
	3	Bifidobacterium longum infantis ATCC 15697	Actinobacteria	Actinobacteria	Bifidobacteriales	Bifidobacteriaceae	Bifidobacterium
	4	Clostridium butyricum DSM 10702	Firmicutes	Clostridia	Clostridiales	Clostridiaceae	Clostridium
	5	Escherichia coli str. K-12 substr. MG1655	Proteobacteria	Gammaproteobacteria	Enterobacteriales	Enterobacteriaceae	Escherichia
	6	Klebsiella pneumoniae pneumoniae MGH78578	Proteobacteria	Gammaproteobacteria	Enterobacteriales	Enterobacteriaceae	Klebsiella
	7	Faecalibacterium prausnitzii M21/2	Firmicutes	Clostridia	Clostridiales	Ruminococcaceae	Faecalibacterium
	8	Citrobacter freundii UCI 31	Proteobacteria	Gammaproteobacteria	Enterobacteriales	Enterobacteriaceae	Citrobacter
	9	Micrococcus luteus NCTC 2665	Actinobacteria	Actinobacteria	Actinomycetales	Micrococcaceae	Micrococcus
	10	Serratia liquefaciens ATCC 27592	Proteobacteria	Gammaproteobacteria	Enterobacteriales	Enterobacteriaceae	Serratia
	11	Escherichia coli O157:H7 str. Sakai	Proteobacteria	Gammaproteobacteria	Enterobacteriales	Enterobacteriaceae	Escherichia
	12	Lactococcus lactis subsp. lactis Il1403	Firmicutes	Bacilli	Lactobacillales	Streptococcaceae	Lactococcus
	13	Butyrivibrio fibrisolvens 16/4	Firmicutes	Clostridia	Clostridiales	Lachnospiraceae	Butyrivibrio
	14	Parabacteroides merdae ATCC 43184	Bacteroidetes	Bacteroidia	Bacteroidales	Porphyromonadaceae	Parabacteroides
	15	Ruminococcus albus 7 DSM 20455	Firmicutes	Clostridia	Clostridiales	Ruminococcaceae	Ruminococcus
	16	Bacteroides ovatus ATCC 8483	Firmicutes	Clostridia	Clostridiales	Lachnospiraceae	Blautia
	17	Listeria grayi DSM 20601	Firmicutes	Bacilli	Bacillales	Listeriaceae	Listeria
	18	Eubacterium eligens ATCC 27750	Firmicutes	Clostridia	Clostridiales	Lachnospiraceae	Eubacterium
	19	Staphylococcus epidermidis ATCC 12228	Firmicutes	Bacilli	Bacillales	Staphylococcaceae	Staphylococcus
	20	Actinomyces odontolyticus ATCC 17982	Actinobacteria	Actinobacteria	Actinomycetales	Actinomycetaceae	Actinomyces

### Sheet: VMHCommunityModels
	Model 1	Model 2	Community Codes	Diet	with/without oxygen	Community Biomass		Individual Biomass		Interaction			Jaccard similarity
						Org 1	Org 2	Org1	Org2	Org1	Org2	Both
Ammensalism	Klebsiella_pneumoniae_pneumoniae_MGH78578	Bacteroides_ovatus_ATCC_8483	Kp-Bo	Western	without	0.1964	0.0451	0.2158	0.1211	Amensalism_Unaffected	Amensalism_Affected	Amensalism	0.511
	Faecalibacterium_prausnitzii_M21_2	Citrobacter_freundii_UCI_31	Fp-Cf	Western	with	0.2521	0.316	0.2411	0.5082	Amensalism_Unaffected	Amensalism_Affected	Amensalism	0.543
	Bacteroides_thetaiotaomicron_VPI_5482	Clostridium_butyricum_DSM_10702	Bt-Cb	Western	with	0.0202	0.5866	0.2299	0.5701	Amensalism_Affected	Amensalism_Unaffected	Amensalism	0.511
	Listeria_grayi_DSM_20601	Actinomyces_odontolyticus_ATCC_17982	Lg-Ao	Western	without	0.1728	0.0871	0.2102	0.0897	Amensalism_Affected	Amensalism_Unaffected	Amensalism	0.481
	Bifidobacterium_longum_infantis_ATCC_15697	Lactococcus_lactis_subsp_lactis_Il1403	Bl-Ll	Western	without	0.1059	0.0995	0.1363	0.0908	Amensalism_Affected	Amensalism_Unaffected	Amensalism	0.487
Commensalism	Bacteroides_eggerthii_DSM_20697	Micrococcus_luteus_NCTC_2665	Be-Ml	Western	without	0.2208	0.0845	0.1831	0.0791	Commensalism_Taker	Commensalism_Giver	Commensalism	0.436
	Klebsiella_pneumoniae_pneumoniae_MGH78578	Faecalibacterium_prausnitzii_M21_2	Kp-Fp	Western	without	0.2108	0.3307	0.2158	0.1851	Commensalism_Giver	Commensalism_Taker	Commensalism	0.51
	Lactococcus_lactis_subsp_lactis_Il1403	Butyrivibrio_fibrisolvens_16_4	Ll-Bf	Western	with	0.1123	0.2558	0.1216	0.2076	Commensalism_Giver	Commensalism_Taker	Commensalism	0.54
	Butyrivibrio_fibrisolvens_16_4	Staphylococcus_epidermidis_ATCC_12228	Bf-Se	Western	with	0.2479	0.211	0.2076	0.2105	Commensalism_Taker	Commensalism_Giver	Commensalism	0.492
	Parabacteroides_merdae_ATCC_43184	Ruminococcus_albus_7	Pm-Ra	Western	with	0.2085	0.2136	0.213	0.1301	Commensalism_Giver	Commensalism_Taker	Commensalism	0.528
Competition	Bacteroides_eggerthii_DSM_20697	Clostridium_butyricum_DSM_10702	Be-Cb	Western	without	0.1181	0.2221	0.1831	0.3177	Competition	Competition	Competition	0.528
	Escherichia_coli_str_K_12_substr_MG1655	Escherichia_coli_O157_H7_str_Sakai	Ec-Ec	Western	with	0.2366	0.153	0.3896	0.3896	Competition	Competition	Competition	0.961
	Citrobacter_freundii_UCI_31	Staphylococcus_epidermidis_ATCC_12228	Cf-Se	Western	with	0.3503	0.1874	0.5082	0.2105	Competition	Competition	Competition	0.565
	Serratia_liquefaciens_ATCC_27592	Eubacterium_eligens_ATCC_27750	Sl-Ee	Western	with	0.463	0.1092	0.5318	0.1249	Competition	Competition	Competition	0.51
	Parabacteroides_merdae_ATCC_43184	Listeria_grayi_DSM_20601	Pm-Lg	Western	without	0.1086	0.1601	0.2066	0.2102	Competition	Competition	Competition	0.509
Mutualism	Bifidobacterium_longum_infantis_ATCC_15697	Eubacterium_eligens_ATCC_27750	Bl-Ee	Western	without	0.1571	0.1796	0.1363	0.0843	Mutualism	Mutualism	Mutualism	0.446
	Klebsiella_pneumoniae_pneumoniae_MGH78578	Ruminococcus_albus_7	Kp-Ra	Western	without	0.3098	0.1659	0.2158	0.0933	Mutualism	Mutualism	Mutualism	0.499
	Faecalibacterium_prausnitzii_M21_2	Butyrivibrio_fibrisolvens_16_4	Fp-Bf	Western	without	0.2301	0.1795	0.1851	0.1511	Mutualism	Mutualism	Mutualism	0.636
	Escherichia_coli_O157_H7_str_Sakai	Eubacterium_eligens_ATCC_27750	Ec-Ee	Western	without	0.2664	0.1807	0.2316	0.0843	Mutualism	Mutualism	Mutualism	0.469
	Lactococcus_lactis_subsp_lactis_Il1403	Listeria_grayi_DSM_20601	Ll-Lg	Western	without	0.141	0.2517	0.0908	0.2102	Mutualism	Mutualism	Mutualism	0.626
Neutralism	Bacteroides_thetaiotaomicron_VPI_5482	Faecalibacterium_prausnitzii_M21_2	Bt-Fp	Western	without	0.2448	0.1738	0.2298	0.1851	Neutralism	Neutralism	Neutralism	0.454
	Micrococcus_luteus_NCTC_2665	Lactococcus_lactis_subsp_lactis_Il1403	Ml-Ll	Western	without	0.086	0.0923	0.0791	0.0908	Neutralism	Neutralism	Neutralism	0.544
	Escherichia_coli_O157_H7_str_Sakai	Actinomyces_odontolyticus_ATCC_17982	Ec-Ao	Western	without	0.2118	0.0869	0.2316	0.0897	Neutralism	Neutralism	Neutralism	0.42
	Bacteroides_ovatus_ATCC_8483	Eubacterium_eligens_ATCC_27750	Bo-Ee	Western	with	0.1967	0.1256	0.2032	0.1249	Neutralism	Neutralism	Neutralism	0.476
	Eubacterium_eligens_ATCC_27750	Actinomyces_odontolyticus_ATCC_17982	Ee-Ao	Western	with	0.1183	0.2274	0.1249	0.2163	Neutralism	Neutralism	Neutralism	0.423
Parasitism	Bacteroides_eggerthii_DSM_20697	Faecalibacterium_prausnitzii_M21_2	Be-Fp	Western	with	0.0858	0.318	0.1831	0.2411	Parasitism_Giver	Parasitism_Taker	Parasitism	0.479
	Citrobacter_freundii_UCI_31	Ruminococcus_albus_7	Cf-Ra	Western	with	0.3848	0.1462	0.5082	0.1301	Parasitism_Giver	Parasitism_Taker	Parasitism	0.525
	Parabacteroides_merdae_ATCC_43184	Eubacterium_eligens_ATCC_27750	Pm-Ee	Western	without	0.1794	0.1721	0.2066	0.0843	Parasitism_Giver	Parasitism_Taker	Parasitism	0.545
	Listeria_grayi_DSM_20601	Staphylococcus_epidermidis_ATCC_12228	Lg-Se	Western	with	0.2256	0.2452	0.2776	0.2105	Parasitism_Giver	Parasitism_Taker	Parasitism	0.627
	Bacteroides_ovatus_ATCC_8483	Actinomyces_odontolyticus_ATCC_17982	Bo-Ao	Western	without	0.0693	0.1198	0.1211	0.0897	Parasitism_Giver	Parasitism_Taker	Parasitism	0.403
