## Supplementary material for "Deciphering the evolution of microbial interactions: in silico studies of two-member microbial communities": SupplementaryFileS2.xlsx

### Sheet: BiGGModelsSelected
		Model Name	Organism
		iHN637	Clostridium ljungdahlii
		iMM904	Saccharomyces cerevisiae
		iNF517	Lactococcus lactis
		iYO844	Bacillus subtilis
		STM_v1_0	Salmonella enterica subsp. enterica serovar Typhimurium
		iCN718	Acinetobacter baumannii
		iPC815	Yersinia pestis
		iJO1366	Escherichia coli str. K-12

### Sheet: BiGGCommunities
					Community Growth		Individual Growth		Interaction
		Organism 1	Organism 2	Community Codes	Organism 1	Organism 2	Organism 1	Organism 2	Organism 1	Organism 2	Both
	Amensalism	Clostridium ljungdahlii	Saccharomyces cerevisiae	Cl-Sc	0.1434	0.7077	0.4435	0.7348	Amensalism_Affected	Amensalism_Unaffected	Amensalism
		Salmonella typhimurium	Acinetobacter baumannii	St-Ab	0.966	0.0129	0.9666	0.2552	Amensalism_Unaffected	Amensalism_Affected	Amensalism
		Salmonella typhimurium	Yersinia pestis	St-Yp	0.8334	0.0714	0.9666	0.0714	Amensalism_Affected	Amensalism_Unaffected	Amensalism
		Acinetobacter baumannii	Escherichia coli str. K-12	Ab-Ec	0.0043	1.0672	0.2552	1.0677	Amensalism_Affected	Amensalism_Unaffected	Amensalism
	Commensalism	Saccharomyces cerevisiae	Lactococcus lactis	Sc-Ll	0.7558	0.1096	0.7348	0.064	Commensalism_Giver	Commensalism_Taker	Commensalism
		Lactococcus lactis	Acinetobacter baumannii	Ll-Ab	0.064	0.3593	0.064	0.2552	Commensalism_Giver	Commensalism_Taker	Commensalism
		Acinetobacter baumannii	Yersinia pestis	Ab-Yp	0.0362	0.0714	0.2552	0.0714	Commensalism_Taker	Commensalism_Giver	Commensalism
	Competition	Clostridium ljungdahlii	Bacillus subtilis	Cl-Bs	0.3018	0.4773	0.4435	0.6382	Competition	Competition	Competition
		Saccharomyces cerevisiae	Bacillus subtilis	Sc-Bs	0.6612	0.0814	0.7348	0.6382	Competition	Competition	Competition
		Saccharomyces cerevisiae	Salmonella typhimurium	Sc-St	0.6171	0.437	0.7348	0.9666	Competition	Competition	Competition
		Bacillus subtilis	Acinetobacter baumannii	Bs-Ab	0.5572	0.1083	0.6382	0.2552	Competition	Competition	Competition
		Saccharomyces cerevisiae	Escherichia coli str. K-12	Sc-Ec	0.2854	0.801	0.7348	1.0677	Competition	Competition	Competition
	Mutualism	Clostridium ljungdahlii	Yersinia pestis	Cl-Yp	0.8072	0.1053	0.4435	0.0714	Mutualism	Mutualism	Mutualism
		Bacillus subtilis	Yersinia pestis	Bs-Yp	0.9504	1.1284	0.6382	0.0714	Mutualism	Mutualism	Mutualism
	Neutralism	Lactococcus lactis	Bacillus subtilis	Ll-Bs	0.064	0.6752	0.064	0.6382	Neutralism	Neutralism	Neutralism
		Clostridium ljungdahlii	Acinetobacter baumannii	Cl-Ab	0.4234	0.2538	0.4435	0.2552	Neutralism	Neutralism	Neutralism
	Parasitism	Clostridium ljungdahlii	Lactococcus lactis	Cl-Ll	0.582	0.0017	0.4435	0.064	Parasitism_Taker	Parasitism_Giver	Parasitism
		Bacillus subtilis	Salmonella typhimurium	Bs-St	0.5704	1.5306	0.6382	0.9666	Parasitism_Giver	Parasitism_Taker	Parasitism
		Saccharomyces cerevisiae	Yersinia pestis	Sc-Yp	0.5878	0.4972	0.7348	0.0714	Parasitism_Giver	Parasitism_Taker	Parasitism
		Clostridium ljungdahlii	Escherichia coli str. K-12	Cl-Ec	0.1236	1.8961	0.4435	1.0677	Parasitism_Giver	Parasitism_Taker	Parasitism
		Bacillus subtilis	Escherichia coli str. K-12	Bs-Ec	0.3422	1.7297	0.6382	1.0677	Parasitism_Giver	Parasitism_Taker	Parasitism
