## Supplementary material for "Deciphering the evolution of microbial interactions: in silico studies of two-member microbial communities": SupplementaryFileS3.xlsx

### Sheet: Constraint1
			Interaction pattern of the evolved networks
			Amensalism	Commensalism	Competition	Mutualism	Neutralism	Parasitism
	Starting Interaction	Amensalism	0.153043	0.205217	0.0226087	0.109565	0.0817391	0.427826
			0.0785634	0.259259	0.00112233	0.224467	0.0572391	0.379349
			0.162437	0.220812	0.0228426	0.0837563	0.119289	0.390863
			0.219952	0.191106	0.0300481	0.0420673	0.228365	0.288462
			0.124048	0.257889	0.00761697	0.0957563	0.181719	0.332971
		Commensalism	0.156733	0.230684	0.0286976	0.0452539	0.343267	0.195364
			0.0530786	0.300425	0.00318471	0.217622	0.0498938	0.375796
			0.108791	0.235165	0.0032967	0.108791	0.176923	0.367033
			0.0873269	0.27902	0.00532481	0.13312	0.142705	0.352503
			0.0902564	0.315897	0.00615385	0.101538	0.272821	0.213333
		Competition	0.140506	0.231646	0.021519	0.0835443	0.186076	0.336709
			0.186603	0.117225	0.102871	0.0741627	0.0358852	0.483254
			0.0181159	0.275362	0.00120773	0.341787	0.0157005	0.347826
			0.0606061	0.325175	0	0.264569	0.0582751	0.291375
			0.172043	0.212664	0.0346476	0.0669056	0.170848	0.342891
		Mutualism	0.139913	0.25705	0.0119306	0.100868	0.201735	0.288503
			0.0774411	0.343434	0.00112233	0.20202	0.0718294	0.304153
			0.113228	0.238095	0.0010582	0.0984127	0.227513	0.321693
			0.0611552	0.334088	0.00226501	0.259343	0.0317101	0.311438
			0.100338	0.241263	0.00901917	0.197294	0.0924464	0.359639
		Neutralism	0.121721	0.274921	0.00314795	0.129066	0.187828	0.283316
			0.143469	0.218415	0.0149893	0.0985011	0.201285	0.32334
			0.180807	0.253129	0.0250348	0.0806676	0.11822	0.342142
			0.119711	0.283798	0.00515996	0.0980392	0.20743	0.285862
			0.181439	0.254432	0.0198123	0.0458811	0.282586	0.21585
		Parasitism	0.106231	0.310521	0.0102145	0.11236	0.207354	0.25332
			0.0774566	0.29711	0	0.213873	0.0786127	0.332948
			0.107643	0.258342	0.00645856	0.149623	0.149623	0.32831
			0.05131	0.2369	0.0010917	0.25655	0.0622271	0.391921
			0.210352	0.20815	0.0319383	0.0418502	0.311674	0.196035

### Sheet: Constraint2
			Interaction pattern of the evolved networks
			Amensalism	Commensalism	Competition	Mutualism	Neutralism	Parasitism
	Starting Interaction	Amensalism	0.159445	0.199307	0.0190641	0.112652	0.0814558	0.428076
			0.0591518	0.289062	0	0.231027	0.0446429	0.376116
			0.163265	0.221939	0.0242347	0.0816327	0.116071	0.392857
			0.202367	0.177515	0.0414201	0.0591716	0.198817	0.32071
			0.126915	0.275711	0.00656455	0.112691	0.16849	0.309628
		Commensalism	0.148066	0.239779	0.0243094	0.0475138	0.339227	0.201105
			0.0474138	0.278017	0	0.253233	0.0560345	0.365302
			0.13449	0.23102	0.00867679	0.0986985	0.147505	0.37961
			0.0788072	0.273695	0.0085197	0.1459	0.129925	0.363152
			0.0860656	0.317623	0.00614754	0.102459	0.27459	0.213115
		Competition	0.140152	0.236111	0.0214646	0.0833333	0.183081	0.335859
			0.213368	0.0642674	0.0976864	0.0642674	0.0642674	0.496144
			0.0247059	0.257647	0	0.363529	0.0223529	0.331765
			0.0894309	0.272938	0.00232288	0.212544	0.0720093	0.350755
			0.171362	0.192488	0.0305164	0.0715962	0.188967	0.34507
		Mutualism	0.148346	0.267876	0.0149413	0.0875133	0.199573	0.28175
			0.079865	0.355456	0	0.200225	0.071991	0.292463
			0.0856844	0.312435	0.00522466	0.092999	0.220481	0.283177
			0.0486425	0.30543	0	0.274887	0.0475113	0.323529
			0.0927602	0.223982	0.00678733	0.210407	0.0757919	0.390271
		Neutralism	0.0849741	0.274611	0.00725389	0.13886	0.197927	0.296373
			0.11733	0.260495	0.00538213	0.0968784	0.178687	0.341227
			0.189488	0.24758	0.0207469	0.0802213	0.117566	0.344398
			0.119171	0.308808	0.00829016	0.106736	0.204145	0.25285
			0.183143	0.226847	0.0104058	0.0509886	0.323621	0.204995
		Parasitism	0.105102	0.309184	0.00918367	0.113265	0.210204	0.253061
			0.0776362	0.29664	0	0.21321	0.0799537	0.332561
			0.10549	0.262648	0.00645856	0.149623	0.149623	0.326157
			0.0525739	0.236583	0.00109529	0.258488	0.0646221	0.386637
			0.205269	0.232711	0.0329308	0.0351262	0.301866	0.192097

### Sheet: Constraint3
			Interaction pattern of the evolved networks
			Amensalism	Commensalism	Competition	Mutualism	Neutralism	Parasitism
	Starting Interaction	Amensalism	0.159785	0.24237	0.010772	0.118492	0.0718133	0.396768
			0.0365566	0.261792	0	0.330189	0.0365566	0.334906
			0.0726496	0.240741	0.0014245	0.249288	0.0527066	0.383191
			0.135638	0.215426	0.0159574	0.132979	0.12367	0.37633
			0.0424528	0.224057	0	0.272406	0.0448113	0.416274
		Commensalism	0.124224	0.265839	0.00745342	0.140373	0.125466	0.336646
			0.0253583	0.29548	0.00110254	0.356119	0.0385888	0.283352
			0.0288115	0.15006	0	0.308523	0.0180072	0.494598
			0.0148233	0.167617	0.00114025	0.372862	0.0102623	0.433295
			0.0124611	0.305296	0.00103842	0.385254	0.0228453	0.273105
		Competition	0.142053	0.237693	0.00703235	0.177215	0.108298	0.327707
			0.194737	0.105263	0.0473684	0.0710526	0.0289474	0.552632
			0.0198511	0.243176	0	0.441687	0.00744417	0.287841
			0.0385109	0.322208	0.0012837	0.347882	0.0243902	0.265725
			0.148771	0.219922	0.0129366	0.117723	0.104787	0.39586
		Mutualism	0.0238949	0.195938	0.00119474	0.379928	0.0179211	0.381123
			0.0583431	0.364061	0	0.280047	0.0408401	0.256709
			0.0261153	0.223069	0.00108814	0.341676	0.0304679	0.377584
			0.024735	0.295642	0	0.368669	0.0294464	0.281508
			0.0227273	0.173445	0	0.399522	0.00478469	0.399522
		Neutralism	0.0213244	0.245791	0	0.352413	0.023569	0.356902
			0.076087	0.254831	0.00120773	0.200483	0.071256	0.396135
			0.153179	0.265896	0.0144509	0.0968208	0.124277	0.345376
			0.0281532	0.239865	0	0.281532	0.0315315	0.418919
			0.0397276	0.208854	0	0.248581	0.0351873	0.46765
		Parasitism	0.0169671	0.26299	0	0.384942	0.0201485	0.314952
			0.0525657	0.340426	0.00125156	0.30413	0.0538173	0.24781
			0.0157127	0.226712	0	0.439955	0.0213244	0.296296
			0.00453001	0.15855	0.00226501	0.466591	0.00339751	0.364666
			0.11271	0.280576	0.00959233	0.0995204	0.172662	0.32494
