## Supplementary material for "Deciphering the evolution of microbial interactions: in silico studies of two-member microbial communities": SupplementaryFileS4.xlsx

### Sheet: Amensalism
		Wild-type exchange metabolites	Number of times occur in evolved networks
	Community 1	for	393
		fru	486
		gcald	177
		glc_D	330
		gly	339
		gsn	414
		h2o	264
		lys_L	678
		malt	231
		o2	246
		succ	687
		val_L	102
	Community 2	3mop	603
		ac	720
		asp_L	774
		co2	513
		etoh	489
		gln_L	621
		gly	429
		lac_D	513
		leu_L	786
		orn	861
		succ	855
	Community 3	ac	354
		h2o	291
		h2s	321
		lac_D	336
		thymd	300
		val_L	60
	Community 4	ala_L	258
		glu_L	519
		h2o	132
		lac_L	237
		lys_L	441
		nh4	306
		phe_L	162
	Community 5	ac	201
		asp_L	534
		etoh	183
		gln_L	366
		glyc	114
		h	867
		lac_L	378
		leu_L	483
		lys_L	606
		ser_L	306
		succ	462

### Sheet: Commensalism
		Wild-type exchange metabolites	Number of times occur in evolved networks
	Community 1	gcald	26
		leu_L	143
		lys_L	221
		nh4	102
		o2	39
		phe_L	87
		ser_L	79
		thr_L	51
	Community 2	ac	236
		etoh	153
		for	196
		fum	285
		glc_D	162
		gln_L	161
		h2o	196
		h	402
		lys_L	338
		orn	287
		ura	168
		val_L	58
	Community 3	ac	67
		ala_D	128
		etoh	87
		glu_L	194
		glyleu	8
		h2o	52
		h	291
		succ	103
	Community 4	acald	120
		ala_L	177
		asp_L	211
		glu_L	182
		glyc	68
		h2o	37
		lac_L	155
		leu_L	104
		ser_L	123
	Community 5	ac	93
		co2	119
		glyc	66
		h2s	131
		hxan	138
		leu_L	159
		orn	175
		pro_L	102
		pydx	4
		ura	57

### Sheet: Competition
		Wild-type exchange metabolites	Number of times occur in evolved networks
	Community 1	cytd	135
		gal	10
		gly	106
		h2o	91
		h	192
		lac_D	94
		nh4	123
		phe_L	50
		succ	171
		thymd	111
	Community 2	4abut	139
		C02528	63
		ac	133
		acald	138
		acnam	18
		adn	138
		akg	156
		ala_D	147
		cholate	85
		cit	195
		co2	135
		crn	21
		for	133
		gal	66
		gcald	71
		glyc3p	159
		glymet	14
		h2s	115
		indole	68
		nh4	160
		ser_L	91
		thymd	143
		tmao	109
	Community 3	3mop	188
		ac	223
		akg	230
		ala_D	196
		ala_L	222
		asn_L	153
		dad_2	127
		etoh	163
		gln_L	204
		glyc	151
		h2o	159
		h	403
		leu_L	230
		lys_L	297
		mal_L	338
		orn	307
		pi	152
		succ	332
		thr_L	93
		thymd	140
	Community 4	ac	234
		arg_L	61
		asp_L	206
		co2	152
		cys_L	121
		cytd	200
		dad_2	137
		dcyt	113
		dgsn	128
		etoh	140
		glu_L	198
		lac_L	204
		lys_L	294
		so4	178
		succ	371
		tsul	41
		ura	126
		val_L	49
	Community 5	adn	93
		lys_L	206
		ncam	29
		nh4	133
		succ	181
		uri	140

### Sheet: Mutualism
		Wild-type exchange metabolites	Number of times occur in evolved networks
	Community 1	ac	59
		asp_L	146
		glu_L	177
		h	299
		hxan	57
		lys_L	154
		nh4	113
		thr_L	56
	Community 2	ac	225
		ala_L	201
		arg_L	36
		dcyt	124
		etoh	144
		fum	260
		glyc	152
		h2s	187
		h	367
		leu_L	262
		lys_L	345
		nh4	245
		pro_L	79
		ura	117
	Community 3	ac	59
		co2	120
		etoh	72
		gly	102
		lac_D	77
		lys_L	185
		nh4	108
		ptrc	87
		succ	168
		ura	103
	Community 4	ac	212
		acald	206
		asp_L	215
		dad_2	150
		dgsn	108
		etoh	134
		for	155
		fum	228
		glu_L	234
		h2o	102
		h	365
		lys_L	311
		na1	57
		orn	254
		succ	392
		ura	134
		val_L	45
	Community 5	acald	148
		ala_L	147
		asp_L	170
		glc_D	119
		gln_L	135
		h2o	91
		h	307
		malt	95
		ser_L	124

### Sheet: Neutralism
		Wild-type exchange metabolites	Number of times occur in evolved networks
	Community 1	acgam	54
		dcyt	88
		galur	6
		glu_L	97
		h2o	130
		lac_D	109
		leu_L	172
		lys_L	201
		phe_L	61
		ser_L	163
		ura	74
	Community 2	3mop	94
		ac	70
		dcyt	60
		gln_L	138
		glyc	104
		hxan	134
		lac_L	104
		lys_L	164
		nh4	100
		pro_L	96
		ser_L	80
	Community 3	ala_L	114
		asp_L	153
		glu_L	212
		h2o	50
		h	208
		lac_L	146
		lys_L	235
		phe_L	65
		pi	57
		succ	254
		xan	44
	Community 4	2obut	136
		ac	108
		cytd	142
		dad_2	49
		dgsn	51
		lys_L	230
		ser_L	107
		so4	144
		succ	210
		ura	92
	Community 5	co2	97
		cytd	111
		fru	48
		glu_L	193
		gly	114
		lac_D	53
		nh4	115
		ura	36

### Sheet: Parasitism
		Wild-type exchange metabolites	Number of times occur in evolved networks
	Community 1	ac	127
		acgam	59
		dcyt	94
		galur	2
		h	347
		leu_L	174
		malt	113
		phe_L	83
		ser_L	123
	Community 2	arg_L	36
		etoh	120
		fum	233
		h2o	50
		lac_L	202
		nh4	159
		nmn	201
		ppa	13
		ura	50
	Community 3	2obut	142
		adn	76
		cytd	136
		dgsn	34
		gly	106
		glyc	52
		h2o	72
		lys_L	178
		nh4	129
		orn	195
		pro_L	106
		succ	189
		thymd	82
		ura	53
	Community 4	acald	160
		ala_L	168
		asp_L	238
		dad_2	60
		etoh	109
		gcald	155
		glu_L	196
		leu_L	161
		lys_L	236
		nh4	198
	Community 5	h	157
		lys_L	171
		o2	9
		phe_L	64
		succ	122
		ura	9
